# Analysis of ageing-dependent thiol oxidation reveals early oxidation of proteins involved in core proteostasis functions

**DOI:** 10.1101/2023.05.08.539783

**Authors:** Katarzyna Jonak, Ida Suppanz, Julian Bender, Agnieszka Chacinska, Bettina Warscheid, Ulrike Topf

## Abstract

Oxidants have a profound impact on biological systems in physiology and under pathological conditions. Oxidative post-translational modifications of protein thiols are well-recognized as a readily occurring alteration of proteins. Changes in protein thiol redox state can modify the function of proteins and thus can control cellular processes. However, chronic oxidative stress causes oxidative damage to proteins with detrimental consequences for cellular function and organismal health. The development of techniques enabling the site-specific and quantitative assessment of protein thiol oxidation on a proteome-wide scale significantly expanded the number of known oxidation-sensitive protein thiols. However, lacking behind are large-scale data on the redox state of proteins during ageing, a physiological process accompanied by increased levels of endogenous oxidants. Here, we present the landscape of protein thiol oxidation in chronologically aged wild-type *Saccharomyces cerevisiae* in a time-dependent manner. Our data determine early oxidation targets in key biological processes governing the *de novo* production of proteins, folding, and protein degradation. Comparison to existing datasets reveals evolutionary conservation of early oxidation targets. To facilitate accessibility and cross-species comparison of the experimental data obtained, we created the OxiAge Database, a free online tool for the research community that integrates current datasets on thiol redoxomes in aged yeast, nematode *Caenorhabditis elegans,* fruit fly *Drosophila melanogaster*, and mouse *Mus musculus*. The database can be accessed through an interactive web application at http://oxiage.ibb.waw.pl.
