## Supplementary Table 5 for "Analysis of ageing-dependent thiol oxidation reveals early oxidation of proteins involved in core proteostasis functions"

### Sheet: Description
Columns description
Gene name	Name of the gene of the unique proteins within all clusters
UniProt ID	UniProt ID of the unique proteins within all clusters
Biological Processes	Assigned biological processes for proteins considered as involved in proteostasis based on their GO Slim annotations of Biological Process related to cytoplasmic translation ("Translation"), protein folding ("Folding"), or protein degradation ("Degradation"). Multiple terms can be assigned
Main Process	Main term assigned for the protein based on the "Biological Processes" column

### Sheet: Proteostasis
Gene name	UniProt ID	Biological Processes	Main Process
ACL4	Q03771	Folding	Folding
AHA1	Q12449	Folding	Folding
AIM10	P39965	Translation	Translation
ALA1	P40825	Translation	Translation
APC2	Q12440	Degradation	Degradation
APJ1	P53940	Folding	Folding
ARC1	P46672	Translation	Translation
ART5	P53244	Degradation	Degradation
ASC1	P38011	Translation	Translation
ATG7	P38862	Degradation	Degradation
BLM10	P43583	Degradation	Degradation
BMH1	P29311	Degradation	Degradation
BRE5	P53741	Degradation	Degradation
BRO1	P48582	Degradation	Degradation
BUL1	P48524	Degradation	Degradation
CAF20	P12962	Translation	Translation
CAM1	P29547	Translation	Translation
CCT2	P39076	Folding	Folding
CCT3	P39077	Folding	Folding
CCT4	P39078	Folding	Folding
CCT5	P40413	Folding	Folding
CCT6	P39079	Folding	Folding
CCT7	P42943	Folding	Folding
CCT8	P47079	Folding	Folding
CDC48	P25694	Degradation	Degradation
CDC53	Q12018	Degradation	Degradation
CDC53	Q12018	Degradation	Degradation
CDC60	P26637	Translation	Translation
CIN4	P39110	Folding	Folding
CLU1	Q03690	Translation	Translation
CPR6	P53691	Folding	Folding
CPR7	P47103	Folding	Folding
CYM1	P32898	Degradation	Degradation
DED1	P06634	Translation	Translation
DED1	P24784	Translation	Translation
DED81	P38707	Translation	Translation
DHH1	P39517	Translation	Translation
DOA1	P36037	Degradation	Degradation
DOC1	P53068	Degradation	Degradation
DOM34	P33309	Translation	Translation
DPS1	P04802	Translation	Translation
ECM21	P38167	Degradation	Degradation
ECM29	P38737	Degradation	Degradation
ECM32	P32644	Translation	Translation
EFB1	P32471	Translation	Translation
EFT1	P32324	Translation	Translation
EPS1	P40557	Degradation/Folding	Folding
ERJ5	P43613	Folding	Folding
ERO1	Q03103	Folding	Folding
ETT1	Q08421	Translation	Translation
FES1	P38260	Degradation/Folding	Folding
FES1	P38260	Degradation	Degradation
FPR1	P20081	Folding	Folding
FPR2	P32472	Folding	Folding
FRS2	P15625	Translation	Translation
FUN12	P39730	Translation	Translation
FYV10	P40492	Degradation	Degradation
GCD1	P09032	Translation	Translation
GCD11	P32481	Translation	Translation
GCD2	P12754	Translation	Translation
GCD6	P32501	Translation	Translation
GCD7	P32502	Translation	Translation
GCN1	P33892	Translation	Translation
GCN20	P43535	Translation	Translation
GET3	Q12154	Folding	Folding
GGA1	Q06336	Degradation	Degradation
GID7	P25569	Degradation	Degradation
GIR2	Q03768	Translation	Translation
GIS2	P53849	Translation	Translation
GLN4	P13188	Translation	Translation
GPB1	Q08886	Degradation	Degradation
GUS1	P46655	Translation	Translation
HBS1	P32769	Translation	Translation
HCH1	P53834	Folding	Folding
HEK2	P38199	Translation	Translation
HEL2	Q05580	Degradation	Degradation
HEL2	Q05580	Degradation	Degradation
HGH1	P48362	Folding	Folding
HRT1	Q08273	Degradation	Degradation
HSE1	P38753	Degradation	Degradation
HSP104	P31539	Folding	Folding
HSP31	Q04432	Folding	Folding
HSP32	Q08992	Folding	Folding
HSP42	Q12329	Folding	Folding
HSP60	P19882	Folding	Folding
HSP78	P33416	Folding	Folding
HUL5	P53119	Degradation	Degradation
IKI3	Q06706	Translation	Translation
ILS1	P09436	Translation	Translation
KRS1	P15180	Translation	Translation
LAG2	Q92325	Degradation	Degradation
MAD2	P40958	Degradation	Degradation
MCX1	P38323	Folding	Folding
MDJ1	P35191	Folding	Folding
MES1	P00958	Translation	Translation
MET30	P39014	Degradation	Degradation
MIA40	P36046	Folding	Folding
MMS2	P53152	Degradation	Degradation
MPD1	Q12404	Folding	Folding
MPD2	Q99316	Folding	Folding
MPE1	P35728	Degradation	Degradation
MPT5	P39016	Translation	Translation
MRN1	Q08925	Translation	Translation
MSD1	P15179	Translation	Translation
MSF1	P08425	Translation	Translation
MST1	P07236	Translation	Translation
NAM7	P30771	Translation	Translation
NCL1	P38205	Translation	Translation
NEW1	Q08972	Translation	Translation
NIP1	P32497	Translation	Translation
NMA111	P53920	Degradation	Degradation
NOT5	Q12514	Degradation	Degradation
NPL3	Q01560	Translation	Translation
NPL4	P33755	Degradation	Degradation
NST1	P53935	Translation	Translation
OSM1	P21375	Folding	Folding
PAC10	P48363	Folding	Folding
PBN1	P25580	Degradation	Degradation
PEP4	P07267	Degradation	Degradation
PHB2	P50085	Folding	Folding
PIB1	Q06651	Degradation	Degradation
PIM1	P36775	Folding	Folding
PLP1	Q04004	Folding	Folding
PLP2	Q12017	Folding	Folding
PNG1	Q02890	Degradation	Degradation
POF1	P25576	Degradation	Degradation
PPH21	P23594	Translation	Translation
PRE10	P21242	Degradation	Degradation
PRE2	P30656	Degradation	Degradation
PRE3	P38624	Degradation	Degradation
PRE5	P40302	Degradation	Degradation
PRE6	P40303	Degradation	Degradation
PRP19	P32523	Degradation	Degradation
PRT1	P06103	Translation	Translation
PUF3	Q07807	Translation	Translation
PUF4	P25339	Translation	Translation
PUF6	Q04373	Translation	Translation
PUP1	P25043	Degradation	Degradation
PUP2	P32379	Degradation	Degradation
PUP3	P25451	Degradation	Degradation
RAD18	P10862	Degradation	Degradation
RAD23	P32628	Degradation	Degradation
RAD7	P06779	Degradation	Degradation
RBG1	P39729	Translation	Translation
RBG2	P53295	Translation	Translation
RKR1	Q04781	Degradation	Degradation
RLI1	Q03195	Translation	Translation
RMD5	Q12508	Degradation	Degradation
RMD9	P53140	Translation	Translation
RPB4	P20433	Translation	Translation
RPB7	P34087	Translation	Translation
RPG1	P38249	Translation	Translation
RPL10	P41805	Translation	Translation
RPL12B	P0CX54	Translation	Translation
RPL14A	P36105	Translation	Translation
RPL14B	P38754	Translation	Translation
RPL15A	P05748	Translation	Translation
RPL18B	P0CX50	Translation	Translation
RPL1B	P0CX44	Translation	Translation
RPL23B	P0CX42	Translation	Translation
RPL34A	P87262	Translation	Translation
RPL35B	P0CX85	Translation	Translation
RPL37A	P49166	Translation	Translation
RPL37B	P51402	Translation	Translation
RPL40A	P0CH08	Translation	Translation
RPL42B	P0CX28	Translation	Translation
RPL43B	P0CX26	Translation	Translation
RPL5	P26321	Translation	Translation
RPL8A	P29453	Translation	Translation
RPN1	P38764	Degradation	Degradation
RPN10	P38886	Degradation	Degradation
RPN12	P32496	Degradation	Degradation
RPN2	P32565	Degradation	Degradation
RPN3	P40016	Degradation	Degradation
RPN5	Q12250	Degradation	Degradation
RPN6	Q12377	Degradation	Degradation
RPN7	Q06103	Degradation	Degradation
RPN8	Q08723	Degradation	Degradation
RPN9	Q04062	Degradation	Degradation
RPS0B	P46654	Translation	Translation
RPS11B	P0CX48	Translation	Translation
RPS14A	P06367	Translation	Translation
RPS17B	P14127	Translation	Translation
RPS1A	P33442	Translation	Translation
RPS22B	Q3E7Y3	Translation	Translation
RPS26B	P39939	Translation	Translation
RPS29A	P41057	Translation	Translation
RPS29B	P41058	Translation	Translation
RPS31	P05759	Translation	Translation
RPS5	P26783	Translation	Translation
RPS8B	P0CX40	Translation	Translation
RPT1	P33299	Degradation	Degradation
RPT4	P53549	Degradation	Degradation
RPT5	P33297	Degradation	Degradation
RQC2	Q12532	Translation	Translation
RQT4	P36119	Translation/Degradation	Degradation
RSP5	P39940	Degradation	Degradation
RUP1	Q12242	Degradation	Degradation
SBA1	P28707	Folding	Folding
SBP1	P10080	Translation	Translation
SCL1	P21243	Degradation	Degradation
SEC65	P29478	Translation	Translation
SES1	P07284	Translation	Translation
SHP1	P34223	Degradation	Degradation
SKI2	P35207	Translation	Translation
SKI7	Q08491	Translation	Translation
SKP1	P52286	Degradation	Degradation
SLH1	P53327	Translation	Translation
SNF1	P06782	Translation	Translation
SSA1	P10591	Translation/Folding	Folding
SSA2	P10592	Translation/Folding	Folding
SSB1	P11484	Folding	Folding
SSE1	P32589	Degradation/Folding	Folding
SSE2	P32590	Degradation/Folding	Folding
SSM4	P40318	Degradation	Degradation
SSZ1	P38788	Folding	Folding
STE23	Q06010	Degradation	Degradation
STI1	P15705	Folding	Folding
SUA5	P32579	Translation	Translation
SUI1	P32911	Translation	Translation
SUI2	P20459	Translation	Translation
SUI3	P09064	Translation	Translation
SUP35	P05453	Translation	Translation
SUP45	P12385	Translation	Translation
TAH1	P25638	Folding	Folding
TCP1	P12612	Folding	Folding
TEF1	P02994	Translation	Translation
THS1	P04801	Translation	Translation
TIF1	P10081	Translation	Translation
TIF11	P38912	Translation	Translation
TIF34	P40217	Translation	Translation
TIF35	Q04067	Translation	Translation
TIF4631	P39935	Translation	Translation
TIF5	P38431	Translation	Translation
TIF6	Q12522	Translation	Translation
TMA108	P40462	Translation	Translation
TMA64	Q04600	Translation	Translation
TOM1	Q03280	Degradation	Degradation
TOM1	Q03280	Degradation	Degradation
TOR1	P35169	Translation	Translation
TPA1	P40032	Translation	Translation
TPD3	P31383	Translation	Translation
TPK3	P05986	Translation	Translation
TRL1	P09880	Translation	Translation
TRM9	P49957	Translation	Translation
TSA1	P34760	Folding	Folding
TUB4	P53378	Translation	Translation
TYS1	P36421	Translation	Translation
UBA1	P22515	Degradation	Degradation
UBA1	P22515	Degradation	Degradation
UBA2	P52488	Degradation	Degradation
UBA4	P38820	Degradation	Degradation
UBC1	P21734	Degradation	Degradation
UBC12	P52491	Degradation	Degradation
UBC13	P52490	Degradation	Degradation
UBC4	P15731	Degradation	Degradation
UBC4	P15731	Degradation	Degradation
UBP1	P25037	Degradation	Degradation
UBP14	P38237	Degradation	Degradation
UBP15	P50101	Degradation	Degradation
UBP15	P50101	Degradation	Degradation
UBP2	Q01476	Degradation	Degradation
UBP3	Q01477	Degradation	Degradation
UBP6	P43593	Degradation	Degradation
UBP8	P50102	Degradation	Degradation
UBR1	P19812	Degradation	Degradation
UBX2	Q04228	Degradation	Degradation
UFD2	P54860	Degradation	Degradation
UFD4	P33202	Degradation	Degradation
UPF3	P48412	Degradation	Degradation
VAS1	P07806	Translation	Translation
VID30	P53076	Degradation	Degradation
VMA2	P16140	Degradation	Degradation
VPS27	P40343	Degradation	Degradation
WRS1	Q12109	Translation	Translation
XDJ1	P39102	Folding	Folding
XRN1	P22147	Translation	Translation
YBR137W	P38276	Translation	Translation
YDJ1	P25491	Folding	Folding
YDR131C	Q03899	Degradation	Degradation
YEF3	P16521	Translation	Translation
YGL082W	P53155	Translation	Translation
YGR054W	P53235	Translation	Translation
YHR020W	P38708	Translation	Translation
YME1	P32795	Folding	Folding
YNL040W	P53960	Translation	Translation
YNL247W	P53852	Translation	Translation
YRB1	P41920	Degradation	Degradation
YUH1	P35127	Degradation	Degradation
ZIM17	P42844	Folding	Folding
ZUO1	P32527	Folding	Folding
