## Supplementary Table 9 for "Analysis of ageing-dependent thiol oxidation reveals early oxidation of proteins involved in core proteostasis functions"

### Sheet: Descrption
Sheets description
S. cerevisiae DBY476	Common cysteine sites between yeast S. cerevisiae strain YPH499 (this study) and yeast strain DBY746 (Brandes et al., 2013)
C. elegans	Common cysteine sites between yeast S. cerevisiae strain YPH499 (this study) and nematode C. elegans (Knoefler et al., 2012)
M. musculus	Common cysteine sites between yeast S. cerevisiae strain YPH499 (this study) and mice M. musculus (Xiao et al., 2012)
Columns description
"S. cerevisiae DBY476" sheet
Cluster	Cluster name to which at least one peptide of the protein is assigned
UniProt	UniProt ID for the protein
Position	Position of the common cysteine identified within a peptide assigned to a particular cluster
"C. elegans" sheet
Cluster	Cluster name to which at least one peptide of the protein is assigned
UniProt Yeast	UniProt ID for the protein from yeast YPH499 dataset (this study)
Position Yeast	Position of the common cysteine identified for yeast (this study)
UniProt Worm	UniProt ID for the protein from worm dataset
Position Worm	Position of the common cysteine identified for worm corresponding to the cysteine identified and quantified in yeast (this study)
"M. musculus" sheet
Cluster	Cluster name to which at least one peptide of the protein is assigned
UniProt Yeast	UniProt ID for the protein from yeast YPH499 dataset (this study)
Gene ID Yeast	Position of the common cysteine identified for yeast (this study)
UniProt Mouse	UniProt ID for the protein from mice dataset
Gene ID Mouse	Position of the common cysteine identified for mice corresponding to the cysteine identified and quantified in yeast (this study)
Tissue Mouse	Mouse tissue
Mouse tissues description:
BAT	brown adipose tissue
Epi	epididymal fat
SKM	skeletal muscle
SubQ	subcutaneous fat

### Sheet: S. cerevisiae DBY746
Cluster	UniProt	Position
A	P00958	353
A	P25491	185
A	P25491	188
A	P41057	24
A	P41057	39
A	P41058	24
A	P41058	39
A	P51402	34
A	P51402	37
A	P53849	118
A	P53849	121
A	P53849	67
A	P53849	70
B	P05759	121
B	P05759	126
B	P05759	144
B	P0CH08	115
C	P39939	74
C	P39939	77
C	P53849	49
C	P53849	52
D	P02994	324
D	P02994	324
D	P04801	268
D	P11484	435
D	P11484	435
D	P34223	88
D	P46672	266
E	P02994	409
E	P02994	409
E	P04802	255
E	P06634	257
E	P07284	400
E	P0CX40	179
E	P0CX48	128
E	P0CX48	58
E	P15180	212
E	P15180	438
E	P15180	438
E	P16521	691
E	P25694	92
E	P26783	87
E	P29311	85
E	P29453	170
E	P32324	366
E	P32324	366
E	P32527	167
E	P38912	89
E	P41805	49
E	P41920	135
E	P42943	454
E	P53691	156
E	Q12154	317
E	Q3E7Y3	72
F	P09436	119
F	P0CX42	25
F	P0CX54	141
F	P0CX85	53
F	P10591	15
F	P10591	15
F	P10592	15
F	P10592	15
F	P14127	35
F	P16140	188
F	P16521	731
F	P19882	283
F	P20081	55
F	P21242	76
F	P21243	74
F	P25694	115
F	P26321	62
F	P31539	400
F	P32324	448
F	P32324	448
F	P32324	735
F	P32324	735
F	P32628	365
F	P33416	333
F	P38708	396
F	P38886	115
F	P39077	518
F	P39078	399
F	P39079	530
F	P39079	96
F	P46654	162
G	P0CX40	168
G	P25491	370
G	P32324	136
G	P32324	136
G	P32379	117
H	P15731	108
H	P46655	385
I	P07284	370
I	P07284	373
I	P22515	600
J	P32472	36

### Sheet: C. elegans
Cluster	UniProt Yeast	Position Yeast	UniProt Worm	Position Worm
E	P10591	303	P09446	307
E	P02994	409	P53013	411
E	P02994	409	P53013	411
E	P02994	409	P53013	411
E	P02994	409	P53013	411
E	P04802	255	Q03577	233
F	P14127	35	O01692	35
F	P32324	735	P29691	745
F	P32324	735	P29691	745
F	P32324	735	P29691	745
F	P32324	735	P29691	745
F	P46654	162	P46769	163
F	P31383	175	Q09543	150
F	P39517	339	Q95YF3	336
I	P15731	86	P35129	85

### Sheet: M. musculus
Cluster	Tissue	UniProt Yeast	Position Yeast	UniProt Mice	Position Mice
A	BAT	P51402	37	Q9D823	37
A	BAT	P49166	37	Q9D823	37
A	BAT	P49166	19	Q9D823	19
A	BAT	P38431	99	P59325	99
A	BAT	P38431	102	P59325	102
A	BAT	P35191	250	Q99M87	256
A	BAT	P35191	247	Q99M87	253
A	BAT	P35191	230	Q99M87	236
A	BAT	P30771	148	Q9EPU0	204
A	BAT	P25491	188	P63037	180
A	BAT	P25491	185	P63037	177
A	BAT	P0CX26	42	P61514	42
A	BAT	P0CX26	39	P61514	39
A	Brain	P38431	99	P59325	99
A	Brain	P38431	102	P59325	102
A	Brain	P35191	230	Q99M87	236
A	Brain	P30771	148	Q9EPU0	204
A	Brain	P25491	188	P63037	180
A	Brain	P25491	185	P63037	177
A	Brain	P0CX26	42	P61514	42
A	Brain	P0CX26	39	P61514	39
A	Brain	P09064	259	Q99L45	300
A	Epi	P41058	39	P62274	39
A	Epi	P41057	39	P62274	39
A	Epi	P30771	148	Q9EPU0	204
A	Epi	P0CX26	42	P61514	42
A	Epi	P0CX26	39	P61514	39
A	Epi	P09064	259	Q99L45	300
A	Heart	P41058	39	P62274	39
A	Heart	P41057	39	P62274	39
A	Heart	P38431	99	P59325	99
A	Heart	P38431	102	P59325	102
A	Heart	P35191	250	Q99M87	256
A	Heart	P35191	247	Q99M87	253
A	Heart	P35191	230	Q99M87	236
A	Heart	P30771	148	Q9EPU0	204
A	Heart	P25491	188	P63037	180
A	Heart	P25491	185	P63037	177
A	Heart	P0CX26	42	P61514	42
A	Heart	P0CX26	39	P61514	39
A	Kidney	P53849	9	P53996-2	50
A	Kidney	P53849	70	P53996-2	115
A	Kidney	P53849	67	P53996-2	112
A	Kidney	P53849	6	P53996-2	47
A	Kidney	P53849	19	P53996-2	60
A	Kidney	P53849	118	P53996-2	151
A	Kidney	P51402	37	Q9D823	37
A	Kidney	P49166	37	Q9D823	37
A	Kidney	P38431	99	P59325	99
A	Kidney	P38431	102	P59325	102
A	Kidney	P35191	230	Q99M87	236
A	Kidney	P25491	188	P63037	180
A	Kidney	P25491	185	P63037	177
A	Kidney	P0CX26	42	P61514	42
A	Kidney	P0CX26	39	P61514	39
A	Liver	P53849	19	P53996-2	60
A	Liver	P51402	37	Q9D823	37
A	Liver	P49166	37	Q9D823	37
A	Liver	P41058	39	P62274	39
A	Liver	P41057	39	P62274	39
A	Liver	P38431	99	P59325	99
A	Liver	P38431	102	P59325	102
A	Liver	P35191	230	Q99M87	236
A	Liver	P30771	148	Q9EPU0	204
A	Liver	P25491	188	P63037	180
A	Liver	P25491	185	P63037	177
A	Liver	P0CX26	42	P61514	42
A	Liver	P0CX26	39	P61514	39
A	Liver	P09064	259	Q99L45	300
A	Lung	P51402	37	Q9D823	37
A	Lung	P49166	37	Q9D823	37
A	Lung	P41058	39	P62274	39
A	Lung	P41057	39	P62274	39
A	Lung	P38431	99	P59325	99
A	Lung	P38431	102	P59325	102
A	Lung	P35191	230	Q99M87	236
A	Lung	P30771	148	Q9EPU0	204
A	Lung	P25491	188	P63037	180
A	Lung	P25491	185	P63037	177
A	Lung	P0CX26	42	P61514	42
A	Lung	P0CX26	39	P61514	39
A	Lung	P09064	259	Q99L45	300
A	SKM	P0CX26	42	P61514	42
A	SKM	P0CX26	39	P61514	39
A	SKM	P09064	259	Q99L45	300
A	Spleen	P53849	70	P53996-2	115
A	Spleen	P53849	67	P53996-2	112
A	Spleen	P53849	6	P53996-2	47
A	Spleen	P53849	19	P53996-2	60
A	Spleen	P53849	118	P53996-2	151
A	Spleen	P41058	39	P62274	39
A	Spleen	P41057	39	P62274	39
A	Spleen	P38431	99	P59325	99
A	Spleen	P38431	102	P59325	102
A	Spleen	P25491	188	P63037	180
A	Spleen	P25491	185	P63037	177
A	Spleen	P0CX26	42	P61514	42
A	Spleen	P0CX26	39	P61514	39
A	SubQ	P41058	39	P62274	39
A	SubQ	P41057	39	P62274	39
A	SubQ	P0CX26	42	P61514	42
A	SubQ	P0CX26	39	P61514	39
B	BAT	Q03195	38	P61222	38
B	BAT	P23594	329	P62715	269
B	BAT	P05759	126	P62983	126
B	BAT	P05759	121	P62983	121
B	Brain	Q03195	38	P61222	38
B	Brain	P40825	216	Q8BGQ7	187
B	Brain	P40825	213	Q8BGQ7	184
B	Brain	P40343	200	Q99LI8	190
B	Brain	P40343	195	Q99LI8	185
B	Brain	P39730	409	Q05D44	631
B	Brain	P25037	390	Q3UN04	287
B	Brain	P25037	387	Q3UN04	284
B	Brain	P23594	329	P62715	269
B	Brain	P05759	126	P62983	126
B	Brain	P05759	121	P62983	121
B	Epi	Q03195	38	P61222	38
B	Epi	P40343	200	Q99LI8	190
B	Epi	P40343	195	Q99LI8	185
B	Epi	P38862	572	Q9D906	644
B	Epi	P38862	569	Q9D906	641
B	Epi	P23594	329	P62715	269
B	Epi	P05759	126	P62983	126
B	Epi	P05759	121	P62983	121
B	Heart	P0CH08	115	P62984	115
B	Heart	P05759	126	P62983	126
B	Heart	P05759	121	P62983	121
B	Kidney	Q03195	38	P61222	38
B	Kidney	P53849	28	P53996-2	70
B	Kidney	P53849	25	P53996-2	67
B	Kidney	P40825	216	Q8BGQ7	187
B	Kidney	P40825	213	Q8BGQ7	184
B	Kidney	P40343	200	Q99LI8	190
B	Kidney	P40343	195	Q99LI8	185
B	Kidney	P23594	329	P62715	269
B	Kidney	P0CH08	115	P62984	115
B	Kidney	P05759	144	P62983	144
B	Kidney	P05759	126	P62983	126
B	Kidney	P05759	121	P62983	121
B	Liver	Q05580	280	Q80YR4	240
B	Liver	Q03195	38	P61222	38
B	Liver	P53849	28	P53996-2	70
B	Liver	P53849	25	P53996-2	67
B	Liver	P40825	216	Q8BGQ7	187
B	Liver	P40825	213	Q8BGQ7	184
B	Liver	P38862	572	Q9D906	644
B	Liver	P38862	569	Q9D906	641
B	Liver	P23594	329	P63330	269
B	Liver	P09064	236	Q99L45	279
B	Liver	P05759	144	P62983	144
B	Liver	P05759	126	P62983	126
B	Liver	P05759	121	P62983	121
B	Lung	Q03195	38	P61222	38
B	Lung	P23594	329	P62715	269
B	Lung	P05759	126	P62983	126
B	Lung	P05759	121	P62983	121
B	SKM	P39730	409	Q05D44	631
B	SKM	P23594	329	P62715	269
B	SKM	P05759	126	P62983	126
B	SKM	P05759	121	P62983	121
B	Spleen	Q03195	38	P61222	38
B	Spleen	P53849	28	P53996-2	70
B	Spleen	P53849	25	P53996-2	67
B	Spleen	P40343	200	Q99LI8	190
B	Spleen	P40343	195	Q99LI8	185
B	Spleen	P39730	409	Q05D44	631
B	Spleen	P23594	329	P62715	269
B	Spleen	P05759	126	P62983	126
B	Spleen	P05759	121	P62983	121
B	SubQ	P40343	200	Q99LI8	190
B	SubQ	P40343	195	Q99LI8	185
B	SubQ	P23594	329	P62715	269
B	SubQ	P05759	126	P62983	126
B	SubQ	P05759	121	P62983	121
C	BAT	P87262	47	Q9D1R9	49
C	BAT	P87262	44	Q9D1R9	46
C	BAT	P53849	49	P53996	54
C	BAT	P53849	140	P53996	141
C	BAT	P39939	77	P62855	77
C	BAT	P39939	74	P62855	74
C	Brain	P87262	47	Q9D1R9	49
C	Brain	P87262	44	Q9D1R9	46
C	Brain	P39939	77	P62855	77
C	Brain	P39939	74	P62855	74
C	Epi	P87262	47	Q9D1R9	49
C	Epi	P87262	44	Q9D1R9	46
C	Epi	P53849	52	P53996	57
C	Epi	P53849	49	P53996	54
C	Epi	P53849	140	P53996	141
C	Epi	P39939	77	P62855	77
C	Epi	P39939	74	P62855	74
C	Heart	P87262	47	Q9D1R9	49
C	Heart	P87262	44	Q9D1R9	46
C	Heart	P39939	77	P62855	77
C	Heart	P39939	74	P62855	74
C	Kidney	P87262	47	Q9D1R9	49
C	Kidney	P87262	44	Q9D1R9	46
C	Kidney	P39939	77	P62855	77
C	Kidney	P39939	74	P62855	74
C	Liver	Q03103	166	Q8R2E9	165
C	Liver	P87262	47	Q9D1R9	49
C	Liver	P87262	44	Q9D1R9	46
C	Liver	P39939	77	P62855	77
C	Liver	P39939	74	P62855	74
C	Lung	P87262	47	Q9D1R9	49
C	Lung	P87262	44	Q9D1R9	46
C	Lung	P53849	52	P53996	57
C	Lung	P53849	49	P53996	54
C	Lung	P53849	140	P53996	141
C	Lung	P39939	77	P62855	77
C	Lung	P39939	74	P62855	74
C	SKM	P53849	49	P53996	54
C	SKM	P53849	140	P53996	141
C	SKM	P39939	77	P62855	77
C	SKM	P39939	74	P62855	74
C	Spleen	P87262	47	Q9D1R9	49
C	Spleen	P87262	44	Q9D1R9	46
C	Spleen	P39939	77	P62855	77
C	Spleen	P39939	74	P62855	74
C	SubQ	P87262	47	Q9D1R9	49
C	SubQ	P87262	44	Q9D1R9	46
C	SubQ	P53849	140	P53996	141
D	BAT	P42943	374	P80313	370
D	BAT	P42943	368	P80313	364
D	BAT	P40413	274	P80316	253
D	BAT	P39077	371	P80318	366
D	BAT	P33299	423	P46471	389
D	BAT	P30771	458	Q9EPU0	526
D	BAT	P09032	500	B1AUN2	424
D	Brain	P42943	374	P80313	370
D	Brain	P42943	368	P80313	364
D	Brain	P39077	371	P80318	366
D	Brain	P38862	488	Q9D906	548
D	Brain	P38862	485	Q9D906	545
D	Brain	P33299	423	P46471	389
D	Brain	P30771	458	Q9EPU0	526
D	Brain	P04801	268	Q9D0R2	260
D	Brain	P02994	324	P62631	326
D	Epi	Q04600	512	Q61211	515
D	Epi	P42943	368	P80313	364
D	Epi	P40413	274	P80316	253
D	Epi	P39077	371	P80318	366
D	Epi	P38820	311	A2BDX3	316
D	Epi	P30771	458	Q9EPU0	526
D	Epi	P09032	500	B1AUN2	424
D	Heart	P42943	368	P80313	364
D	Heart	P39077	371	P80318	366
D	Heart	P33299	423	P46471	389
D	Heart	P04801	268	Q8BLY2	328
D	Heart	P02994	324	P62631	326
D	Kidney	Q04600	512	Q61211	515
D	Kidney	P42943	374	P80313	370
D	Kidney	P42943	368	P80313	364
D	Kidney	P39077	371	P80318	366
D	Kidney	P38820	311	A2BDX3	316
D	Kidney	P30771	458	Q9EPU0	526
D	Kidney	P09032	500	B1AUN2	424
D	Liver	Q04600	512	Q61211	515
D	Liver	Q03195	65	P61222	65
D	Liver	P42943	374	P80313	370
D	Liver	P42943	368	P80313	364
D	Liver	P40413	274	P80316	253
D	Liver	P39077	371	P80318	366
D	Liver	P38862	488	Q9D906	548
D	Liver	P38862	485	Q9D906	545
D	Liver	P30771	458	Q9EPU0	526
D	Liver	P04801	268	Q9D0R2	260
D	Lung	Q04600	512	Q61211	515
D	Lung	P53295	323	Q9QXB9	319
D	Lung	P42943	374	P80313	370
D	Lung	P42943	368	P80313	364
D	Lung	P39077	371	P80318	366
D	Lung	P38820	311	A2BDX3	316
D	SKM	P42943	368	P80313	364
D	SKM	P39077	371	P80318	366
D	SKM	P33299	423	P46471	389
D	SKM	P04801	268	Q9D0R2	260
D	SKM	P02994	324	P62631	326
D	Spleen	Q04600	512	Q61211	515
D	Spleen	P42943	374	P80313	370
D	Spleen	P42943	368	P80313	364
D	Spleen	P40413	274	P80316	253
D	Spleen	P39077	371	P80318	366
D	Spleen	P38205	260	Q1HFZ0	271
D	Spleen	P38205	256	Q1HFZ0	267
D	Spleen	P33299	423	P46471	389
D	Spleen	P30771	458	Q9EPU0	526
D	Spleen	P09032	500	B1AUN2	424
D	Spleen	P04801	268	Q9D0R2	260
D	SubQ	P42943	368	P80313	364
D	SubQ	P40413	274	P80316	253
D	SubQ	P33299	423	P46471	389
D	SubQ	P30771	458	Q9EPU0	526
E	BAT	Q06706	859	Q7TT37	821
E	BAT	Q03280	29	Q7TMY8	29
E	BAT	P47079	252	P42932	244
E	BAT	P43593	263	Q9JMA1	277
E	BAT	P42943	454	P80313	450
E	BAT	P41805	49	P86048	49
E	BAT	P40825	921	Q8BGQ7	903
E	BAT	P40413	514	P80316	493
E	BAT	P39517	290	P54823	341
E	BAT	P38912	51	Q8BMJ3	51
E	BAT	P38707	517	Q8BP47	522
E	BAT	P33299	214	P46471	180
E	BAT	P23594	80	P63330	20
E	BAT	P15180	438	Q99MN1	432
E	BAT	P0CX48	58	P62281	60
E	BAT	P0CX48	128	P62281	131
E	BAT	P04802	255	Q922B2	203
E	BAT	P02994	409	P62631	411
E	Brain	Q03280	29	Q7TMY8	29
E	Brain	P53152	64	Q9CZY3	71
E	Brain	P47079	252	P42932	244
E	Brain	P43593	263	Q9JMA1	277
E	Brain	P42943	454	P80313	450
E	Brain	P41805	49	P86048	49
E	Brain	P40825	921	Q8BGQ7	903
E	Brain	P40413	514	P80316	493
E	Brain	P39517	290	P54823	341
E	Brain	P39517	273	P54823	324
E	Brain	P38912	51	Q8BMJ3	51
E	Brain	P38707	517	Q8BP47	522
E	Brain	P33299	214	P46471	180
E	Brain	P32379	76	Q9Z2U1	76
E	Brain	P23594	80	P63330	20
E	Brain	P15180	438	Q99MN1	432
E	Brain	P12385	94	Q8BWY3	97
E	Brain	P10591	303	P17879	306
E	Brain	P0CX48	58	P62281	60
E	Brain	P0CX48	128	P62281	131
E	Brain	P0CX42	122	P62830	125
E	Brain	P09436	337	Q8BU30	336
E	Brain	P06782	212	Q5EG47	185
E	Brain	P06782	168	Q5EG47	141
E	Brain	P06634	257	Q62167	298
E	Brain	P04802	255	Q922B2	203
E	Brain	P02994	409	P62631	411
E	Epi	Q03280	29	Q7TMY8	29
E	Epi	P53152	64	Q9CZY3	71
E	Epi	P47079	252	P42932	244
E	Epi	P46672	284	P31230	227
E	Epi	P43593	263	Q9JMA1	277
E	Epi	P42943	454	P80313	450
E	Epi	P40825	921	Q8BGQ7	903
E	Epi	P40413	514	P80316	493
E	Epi	P39517	273	P54823	324
E	Epi	P38912	51	Q8BMJ3	51
E	Epi	P38707	517	Q8BP47	522
E	Epi	P33299	214	P46471	180
E	Epi	P26783	87	D3YYM6	66
E	Epi	P23594	80	P63330	20
E	Epi	P15180	438	Q99MN1	432
E	Epi	P12385	94	Q8BWY3	97
E	Epi	P10591	303	P17879	306
E	Epi	P0CX48	58	P62281	60
E	Epi	P0CX48	128	P62281	131
E	Epi	P0CX42	122	P62830	125
E	Epi	P09436	337	Q8BU30	336
E	Epi	P06634	257	Q62167	298
E	Epi	P04802	255	Q922B2	203
E	Epi	P02994	409	P10126	411
E	Heart	P47079	252	P42932	244
E	Heart	P43593	263	Q9JMA1	277
E	Heart	P42943	454	P80313	450
E	Heart	P41805	49	P86048	49
E	Heart	P40825	921	Q8BGQ7	903
E	Heart	P40413	514	P80316	493
E	Heart	P38912	51	Q8BMJ3	51
E	Heart	P33299	214	P46471	180
E	Heart	P23594	80	P63330	20
E	Heart	P15180	438	Q99MN1	432
E	Heart	P0CX48	58	P62281	60
E	Heart	P0CX48	128	P62281	131
E	Heart	P09436	337	Q8BU30	336
E	Heart	P06634	257	Q62095	297
E	Heart	P02994	409	P62631	411
E	Kidney	P47079	252	P42932	244
E	Kidney	P46672	284	P31230	227
E	Kidney	P43593	263	Q9JMA1	277
E	Kidney	P42943	454	P80313	450
E	Kidney	P41920	135	P34022	99
E	Kidney	P41805	49	P86048	49
E	Kidney	P40825	921	Q8BGQ7	903
E	Kidney	P40413	514	P80316	493
E	Kidney	P39517	290	P54823	341
E	Kidney	P38912	51	Q8BMJ3	51
E	Kidney	P38707	517	Q8BP47	522
E	Kidney	P33299	214	P46471	180
E	Kidney	P32379	76	Q9Z2U1	76
E	Kidney	P26783	87	D3YYM6	66
E	Kidney	P23594	80	P63330	20
E	Kidney	P15180	438	Q99MN1	432
E	Kidney	P12385	94	Q8BWY3	97
E	Kidney	P10591	303	P17879	306
E	Kidney	P0CX48	58	P62281	60
E	Kidney	P0CX48	128	P62281	131
E	Kidney	P0CX42	122	P62830	125
E	Kidney	P09436	337	Q8BU30	336
E	Kidney	P06782	212	Q5EG47	185
E	Kidney	P06634	257	Q62167	298
E	Kidney	P04802	255	Q922B2	203
E	Kidney	P02994	409	P10126	411
E	Liver	P53691	279	Q9CR16	282
E	Liver	P47079	252	P42932	244
E	Liver	P46672	284	P31230	227
E	Liver	P43593	263	Q9JMA1	277
E	Liver	P42943	454	P80313	450
E	Liver	P41805	49	P86048	49
E	Liver	P40825	921	Q8BGQ7	903
E	Liver	P40413	514	P80316	493
E	Liver	P39517	290	P54823	341
E	Liver	P39517	273	P54823	324
E	Liver	P38912	51	Q8BMJ3	51
E	Liver	P38707	517	Q8BP47	522
E	Liver	P33299	304	P46471	270
E	Liver	P33299	214	P46471	180
E	Liver	P32379	76	Q9Z2U1	76
E	Liver	P26783	87	D3YYM6	66
E	Liver	P26637	105	Q8BMJ2	94
E	Liver	P23594	80	P63330	20
E	Liver	P15180	438	Q99MN1	432
E	Liver	P10591	303	P17879	306
E	Liver	P0CX48	58	P62281	60
E	Liver	P0CX48	128	P62281	131
E	Liver	P0CX42	122	P62830	125
E	Liver	P09436	401	Q8BU30	400
E	Liver	P09436	337	Q8BU30	336
E	Liver	P06782	212	Q8BRK8	174
E	Liver	P06634	257	Q62167	298
E	Liver	P04802	255	Q922B2	203
E	Liver	P02994	409	P10126	411
E	Lung	Q3E7Y3	72	P62245	72
E	Lung	P53152	64	Q9CZY3	71
E	Lung	P47079	252	P42932	244
E	Lung	P43593	263	Q9JMA1	277
E	Lung	P41805	49	P86048	49
E	Lung	P40413	514	P80316	493
E	Lung	P39517	290	P54823	341
E	Lung	P38912	51	Q60872	51
E	Lung	P38707	517	Q8BP47	522
E	Lung	P33299	214	P46471	180
E	Lung	P26783	87	D3YYM6	66
E	Lung	P23594	80	P63330	20
E	Lung	P15180	438	Q99MN1	432
E	Lung	P12385	94	Q8BWY3	97
E	Lung	P10591	303	P17879	306
E	Lung	P0CX48	58	P62281	60
E	Lung	P0CX48	128	P62281	131
E	Lung	P0CX42	122	P62830	125
E	Lung	P09436	337	Q8BU30	336
E	Lung	P06782	212	Q5EG47	185
E	Lung	P06634	257	Q62167	298
E	Lung	P02994	409	P10126	411
E	SKM	P47079	252	P42932	244
E	SKM	P46672	284	P31230	227
E	SKM	P43593	263	Q9JMA1	277
E	SKM	P41805	49	P86048	49
E	SKM	P40825	921	Q8BGQ7	903
E	SKM	P40413	514	P80316	493
E	SKM	P39517	273	P54823	324
E	SKM	P38912	51	Q8BMJ3	51
E	SKM	P38707	517	Q8BP47	522
E	SKM	P26783	87	P97461	66
E	SKM	P23594	80	P63330	20
E	SKM	P10591	303	P17879	306
E	SKM	P0CX48	58	P62281	60
E	SKM	P0CX48	128	P62281	131
E	SKM	P09436	337	Q8BU30	336
E	SKM	P06782	212	Q8BRK8	174
E	SKM	P06782	168	Q8BRK8	130
E	SKM	P06634	257	Q62167	298
E	SKM	P02994	409	P62631	411
E	Spleen	Q03280	29	Q7TMY8	29
E	Spleen	P53152	64	Q9D2M8	69
E	Spleen	P47079	252	P42932	244
E	Spleen	P46672	284	P31230	227
E	Spleen	P43593	263	Q9JMA1	277
E	Spleen	P42943	454	P80313	450
E	Spleen	P41920	135	P34022	99
E	Spleen	P41805	49	P86048	49
E	Spleen	P40413	514	P80316	493
E	Spleen	P39517	290	P54823	341
E	Spleen	P39517	273	P54823	324
E	Spleen	P38912	51	Q8BMJ3	51
E	Spleen	P38707	517	Q8BP47	522
E	Spleen	P33299	214	P46471	180
E	Spleen	P25043	72	O35955	82
E	Spleen	P23594	80	P63330	20
E	Spleen	P15180	438	Q99MN1	432
E	Spleen	P12385	94	Q8BWY3	97
E	Spleen	P10591	303	P17879	306
E	Spleen	P0CX48	58	P62281	60
E	Spleen	P0CX48	128	P62281	131
E	Spleen	P0CX42	122	P62830	125
E	Spleen	P09436	337	Q8BU30	336
E	Spleen	P06782	212	Q5EG47	185
E	Spleen	P06634	257	Q62167	298
E	Spleen	P04802	255	Q922B2	203
E	Spleen	P02994	409	P10126	411
E	SubQ	Q3E7Y3	72	P62245	72
E	SubQ	P53152	64	Q9CZY3	71
E	SubQ	P47079	252	P42932	244
E	SubQ	P43593	263	Q9JMA1	277
E	SubQ	P42943	454	P80313	450
E	SubQ	P40413	514	P80316	493
E	SubQ	P39517	273	P54823	324
E	SubQ	P38912	51	Q8BMJ3	51
E	SubQ	P38707	517	Q8BP47	522
E	SubQ	P33299	214	P46471	180
E	SubQ	P26783	87	P97461	66
E	SubQ	P15180	438	Q99MN1	432
E	SubQ	P12385	94	Q8BWY3	97
E	SubQ	P0CX48	58	P62281	60
E	SubQ	P0CX48	128	P62281	131
E	SubQ	P0CX42	122	P62830	125
E	SubQ	P06782	212	Q5EG47	185
E	SubQ	P06634	257	Q62167	298
E	SubQ	P04802	255	Q922B2	203
E	SubQ	P02994	409	P10126	411
F	BAT	P50101	325	Q6A4J8	335
F	BAT	P46654	162	P14206	163
F	BAT	P42943	33	P80313	29
F	BAT	P39935	670	Q6NZJ6	823
F	BAT	P39730	866	Q05D44	1088
F	BAT	P39517	339	P54823	390
F	BAT	P39078	399	P80315	410
F	BAT	P39078	283	P80315	295
F	BAT	P36037	196	P27612	208
F	BAT	P35127	90	Q9R0P9	90
F	BAT	P33297	235	O88685	243
F	BAT	P32911	64	P48024	69
F	BAT	P26637	562	Q8BMJ2	548
F	BAT	P25694	425	Q01853	415
F	BAT	P25694	115	Q01853	105
F	BAT	P24784	288	Q62095	316
F	BAT	P22515	144	Q02053	179
F	BAT	P15705	453	Q60864	417
F	BAT	P15180	499	Q99MN1	494
F	BAT	P14127	35	P63276	35
F	BAT	P12385	299	Q8BWY3	302
F	BAT	P10592	15	P63017	17
F	BAT	P10591	15	P63017	17
F	BAT	P0CX54	141	P35979	141
F	BAT	P0CX42	25	P62830	28
F	Brain	Q06103	67	Q99JI4	58
F	Brain	P53549	276	P62334	228
F	Brain	P50101	325	Q6A4J8	335
F	Brain	P46654	162	P14206	163
F	Brain	P42943	33	P80313	29
F	Brain	P39935	670	Q80XI3	808
F	Brain	P39730	866	Q05D44	1088
F	Brain	P39517	339	P54823	390
F	Brain	P39078	399	P80315	410
F	Brain	P38011	140	P68040	138
F	Brain	P35127	90	Q9R0P9	90
F	Brain	P32911	64	P48024	69
F	Brain	P32589	380	P48722	380
F	Brain	P31383	175	Q76MZ3	148
F	Brain	P26637	562	Q8BMJ2	548
F	Brain	P26321	62	P47962	62
F	Brain	P25694	425	Q01853	415
F	Brain	P25694	115	Q01853	105
F	Brain	P24784	288	Q62095	316
F	Brain	P22515	447	Q02053	481
F	Brain	P22515	144	Q02053	179
F	Brain	P16140	188	P62814	207
F	Brain	P15705	453	Q60864	417
F	Brain	P15180	499	Q99MN1	494
F	Brain	P14127	35	P63276	35
F	Brain	P12385	299	Q8BWY3	302
F	Brain	P12385	124	Q8BWY3	127
F	Brain	P10592	15	P63017	17
F	Brain	P10591	15	P63017	17
F	Brain	P10081	124	P10630	135
F	Brain	P0CX54	141	P35979	141
F	Brain	P0CX42	25	P62830	28
F	Brain	P02994	368	P62631	370
F	Brain	P02994	361	P62631	363
F	Epi	Q06103	67	Q99JI4	58
F	Epi	P53549	276	P62334	228
F	Epi	P53295	226	Q9QXB9	223
F	Epi	P42943	33	P80313	29
F	Epi	P39935	670	Q6NZJ6	823
F	Epi	P39730	866	Q05D44	1088
F	Epi	P39517	339	P54823	390
F	Epi	P39078	399	P80315	410
F	Epi	P39078	283	P80315	295
F	Epi	P38011	140	P68040	138
F	Epi	P36037	196	P27612	208
F	Epi	P35127	90	Q9R0P9	90
F	Epi	P33297	235	O88685	243
F	Epi	P32589	380	P48722	380
F	Epi	P26321	62	P47962	62
F	Epi	P25694	425	Q01853	415
F	Epi	P25694	115	Q01853	105
F	Epi	P24784	288	Q62095	316
F	Epi	P22515	144	Q02053	179
F	Epi	P16140	188	P62814	207
F	Epi	P15180	499	Q99MN1	494
F	Epi	P14127	35	P63276	35
F	Epi	P12385	299	Q8BWY3	302
F	Epi	P10592	15	P63017	17
F	Epi	P10591	15	P63017	17
F	Epi	P0CX54	141	P35979	141
F	Epi	P0CX42	25	P62830	28
F	Heart	Q06103	67	Q99JI4	58
F	Heart	P53549	276	P62334	228
F	Heart	P53295	226	Q9QXB9	223
F	Heart	P46654	162	P14206	163
F	Heart	P39935	670	Q6NZJ6	823
F	Heart	P39730	866	Q05D44	1088
F	Heart	P39078	399	P80315	410
F	Heart	P39078	283	P80315	295
F	Heart	P38011	140	P68040	138
F	Heart	P35127	90	Q9R0P9	90
F	Heart	P32911	64	P48024	69
F	Heart	P26637	562	Q8BMJ2	548
F	Heart	P25694	425	Q01853	415
F	Heart	P25694	115	Q01853	105
F	Heart	P24784	288	Q62095	316
F	Heart	P22515	144	Q02053	179
F	Heart	P15180	499	Q99MN1	494
F	Heart	P14127	35	P63276	35
F	Heart	P12385	299	Q8BWY3	302
F	Heart	P10592	15	P63017	17
F	Heart	P10591	15	P63017	17
F	Heart	P0CX54	141	P35979	141
F	Heart	P0CX42	25	P62830	28
F	Heart	P02994	368	P62631	370
F	Heart	P02994	361	P62631	363
F	Kidney	Q06103	67	Q99JI4	58
F	Kidney	P53295	226	Q9QXB9	223
F	Kidney	P50101	325	Q6A4J8	335
F	Kidney	P46654	162	P14206	163
F	Kidney	P42943	33	P80313	29
F	Kidney	P39935	670	Q6NZJ6	823
F	Kidney	P39730	866	Q05D44	1088
F	Kidney	P39517	339	P54823	390
F	Kidney	P39078	399	P80315	410
F	Kidney	P39078	283	P80315	295
F	Kidney	P38011	140	P68040	138
F	Kidney	P36037	196	P27612	208
F	Kidney	P35127	90	Q9R0P9	90
F	Kidney	P32911	64	P48024	69
F	Kidney	P32589	380	P48722	380
F	Kidney	P26637	562	Q8BMJ2	548
F	Kidney	P26321	62	P47962	62
F	Kidney	P25694	425	Q01853	415
F	Kidney	P25694	115	Q01853	105
F	Kidney	P24784	288	Q62095	316
F	Kidney	P22515	447	Q02053	481
F	Kidney	P22515	144	Q02053	179
F	Kidney	P16140	188	P62814	207
F	Kidney	P15705	453	Q60864	417
F	Kidney	P15180	499	Q99MN1	494
F	Kidney	P14127	35	P63276	35
F	Kidney	P12385	124	Q8BWY3	127
F	Kidney	P10592	15	P63017	17
F	Kidney	P10591	15	P63017	17
F	Kidney	P10081	124	P10630	135
F	Kidney	P0CX54	141	P35979	141
F	Kidney	P0CX42	25	P62830	28
F	Kidney	P02994	368	P10126	370
F	Kidney	P02994	361	P10126	363
F	Liver	Q06103	67	Q99JI4	58
F	Liver	P53549	276	P62334	228
F	Liver	P53295	226	Q9QXB9	223
F	Liver	P50101	325	Q6A4J8	335
F	Liver	P46654	162	P14206	163
F	Liver	P42943	33	P80313	29
F	Liver	P39935	670	Q6NZJ6	823
F	Liver	P39730	866	Q05D44	1088
F	Liver	P39078	399	P80315	410
F	Liver	P39078	283	P80315	295
F	Liver	P38011	140	P68040	138
F	Liver	P35127	90	Q9JKB1	95
F	Liver	P33297	235	O88685	243
F	Liver	P32911	64	P48024	69
F	Liver	P32589	380	P48722	380
F	Liver	P32496	23	Q9CX56	115
F	Liver	P32324	735	P58252	751
F	Liver	P32324	635	P58252	651
F	Liver	P31383	175	Q76MZ3	148
F	Liver	P26637	562	Q8BMJ2	548
F	Liver	P26321	62	P47962	62
F	Liver	P25694	425	Q01853	415
F	Liver	P25694	115	Q01853	105
F	Liver	P24784	288	Q62095	316
F	Liver	P22515	447	Q02053	481
F	Liver	P22515	144	Q02053	179
F	Liver	P16140	188	P62814	207
F	Liver	P15705	453	Q60864	417
F	Liver	P15180	499	Q99MN1	494
F	Liver	P14127	35	P63276	35
F	Liver	P12385	299	Q8BWY3	302
F	Liver	P12385	124	Q8BWY3	127
F	Liver	P10592	15	P63017	17
F	Liver	P10591	15	P63017	17
F	Liver	P10081	124	P60843	134
F	Liver	P0CX54	141	P35979	141
F	Liver	P0CX42	25	P62830	28
F	Lung	Q06103	67	Q99JI4	58
F	Lung	P50101	325	Q6A4J8	335
F	Lung	P42943	33	P80313	29
F	Lung	P39935	670	Q6NZJ6	823
F	Lung	P39730	866	Q05D44	1088
F	Lung	P39517	339	P54823	390
F	Lung	P39078	399	P80315	410
F	Lung	P39078	283	P80315	295
F	Lung	P38011	140	P68040	138
F	Lung	P33297	235	O88685	243
F	Lung	P32589	380	P48722	380
F	Lung	P31383	175	Q76MZ3	148
F	Lung	P26637	562	Q8BMJ2	548
F	Lung	P26321	62	P47962	62
F	Lung	P25694	425	Q01853	415
F	Lung	P25694	115	Q01853	105
F	Lung	P24784	288	Q62095	316
F	Lung	P22515	447	Q02053	481
F	Lung	P22515	144	Q02053	179
F	Lung	P16140	188	P62814	207
F	Lung	P15705	453	Q60864	417
F	Lung	P15180	499	Q99MN1	494
F	Lung	P14127	35	P63276	35
F	Lung	P12385	299	Q8BWY3	302
F	Lung	P10592	15	P63017	17
F	Lung	P10591	15	P63017	17
F	Lung	P0CX54	141	P35979	141
F	Lung	P0CX42	25	P62830	28
F	SKM	Q06103	67	Q99JI4	58
F	SKM	P46654	162	P14206	163
F	SKM	P39935	670	Q6NZJ6	823
F	SKM	P39517	339	P54823	390
F	SKM	P39078	399	P80315	410
F	SKM	P39078	283	P80315	295
F	SKM	P38011	140	P68040	138
F	SKM	P35127	90	Q9R0P9	90
F	SKM	P32911	64	P48024	69
F	SKM	P26321	62	P47962	62
F	SKM	P25694	425	Q01853	415
F	SKM	P25694	115	Q01853	105
F	SKM	P24784	288	Q62095	316
F	SKM	P22515	144	Q02053	179
F	SKM	P15180	499	Q99MN1	494
F	SKM	P14127	35	P63276	35
F	SKM	P10592	15	P63017	17
F	SKM	P10591	15	P63017	17
F	SKM	P0CX42	25	P62830	28
F	Spleen	Q06103	67	Q99JI4	58
F	Spleen	P53549	276	P62334	228
F	Spleen	P53295	226	Q9QXB9	223
F	Spleen	P50101	325	Q6A4J8	335
F	Spleen	P46654	162	P14206	163
F	Spleen	P42943	33	P80313	29
F	Spleen	P39935	670	Q6NZJ6	823
F	Spleen	P39730	866	Q05D44	1088
F	Spleen	P39517	339	P54823	390
F	Spleen	P39078	399	P80315	410
F	Spleen	P39078	283	P80315	295
F	Spleen	P38011	140	P68040	138
F	Spleen	P36037	196	P27612	208
F	Spleen	P35127	90	Q9R0P9	90
F	Spleen	P33297	235	O88685	243
F	Spleen	P32911	64	P48024	69
F	Spleen	P32589	380	P48722	380
F	Spleen	P26637	562	Q8BMJ2	548
F	Spleen	P26321	62	P47962	62
F	Spleen	P25694	425	Q01853	415
F	Spleen	P25694	115	Q01853	105
F	Spleen	P22515	447	Q02053	481
F	Spleen	P22515	144	Q9DBK7	130
F	Spleen	P16140	188	P62814	207
F	Spleen	P15705	453	Q60864	417
F	Spleen	P15180	499	Q99MN1	494
F	Spleen	P14127	35	P63276	35
F	Spleen	P12385	299	Q8BWY3	302
F	Spleen	P10592	15	P63017	17
F	Spleen	P10591	15	P63017	17
F	Spleen	P0CX54	141	P35979	141
F	Spleen	P0CX42	25	P62830	28
F	SubQ	Q06103	67	Q99JI4	58
F	SubQ	P46654	162	P14206	163
F	SubQ	P39730	866	Q05D44	1088
F	SubQ	P39517	339	P54823	390
F	SubQ	P39078	399	P80315	410
F	SubQ	P39078	283	P80315	295
F	SubQ	P38011	140	P68040	138
F	SubQ	P33297	235	O88685	243
F	SubQ	P25694	115	Q01853	105
F	SubQ	P24784	288	Q62095	316
F	SubQ	P22515	144	Q9DBK7	130
F	SubQ	P15180	499	Q99MN1	494
F	SubQ	P14127	35	P63276	35
F	SubQ	P12385	299	Q8BWY3	302
F	SubQ	P10592	15	P63017	17
F	SubQ	P10591	15	P63017	17
F	SubQ	P0CX54	141	P35979	141
F	SubQ	P0CX42	25	P62830	28
G	BAT	Q12377	210	Q8BG32	202
G	BAT	P53960	298	Q3THG9	266
G	BAT	P53119	878	Q9ES34	1038
G	BAT	P41805	105	P86048	105
G	BAT	P40302	92	Q9R1P4	92
G	BAT	P39935	767	Q6NZJ6	923
G	BAT	P39079	285	P80317	282
G	BAT	P39077	172	P80318	173
G	BAT	P39076	406	P80314	412
G	BAT	P32471	172	O70251	191
G	BAT	P25451	20	Q9R1P1	19
G	BAT	P20459	192	Q6ZWX6	199
G	BAT	P0CX44	66	Q5XJF6	66
G	BAT	P02994	111	P10126	111
G	Brain	Q12377	210	Q8BG32	202
G	Brain	Q01560	211	Q3TWW8	121
G	Brain	P53960	298	Q3THG9	266
G	Brain	P52286	151	Q9WTX5	120
G	Brain	P41805	105	P86048	105
G	Brain	P39935	767	Q6NZJ6	923
G	Brain	P39517	310	P54823	361
G	Brain	P39079	285	P80317	282
G	Brain	P39077	172	P80318	173
G	Brain	P39076	406	P80314	412
G	Brain	P32471	172	O70251	191
G	Brain	P30771	777	Q9EPU0	847
G	Brain	P30656	177	O55234	161
G	Brain	P25451	20	Q9R1P1	19
G	Brain	P20459	192	Q6ZWX6	199
G	Brain	P19812	662	O70481	511
G	Brain	P0CX44	66	Q5XJF6	66
G	Brain	P02994	111	P10126	111
G	Epi	Q12377	210	Q8BG32	202
G	Epi	Q12154	36	O54984	55
G	Epi	Q01560	211	Q3TWW8	121
G	Epi	P53960	298	Q3THG9	266
G	Epi	P52286	151	Q9WTX5	120
G	Epi	P41805	105	P86048	105
G	Epi	P40302	92	Q9R1P4	92
G	Epi	P39935	767	Q6NZJ6	923
G	Epi	P39079	285	P80317	282
G	Epi	P39077	172	P80318	173
G	Epi	P39076	406	P80314	412
G	Epi	P30771	777	Q9EPU0	847
G	Epi	P30656	177	P28063	174
G	Epi	P25451	20	Q9R1P1	19
G	Epi	P20459	192	Q6ZWX6	199
G	Epi	P0CX44	66	Q5XJF6	66
G	Epi	P09436	1002	Q8BU30	1001
G	Heart	Q12377	210	Q8BG32	202
G	Heart	Q12154	36	O54984	55
G	Heart	P53960	298	Q3THG9	266
G	Heart	P52286	151	Q9WTX5	120
G	Heart	P41805	105	P86048	105
G	Heart	P40302	92	Q9R1P4	92
G	Heart	P39079	285	P80317	282
G	Heart	P39076	406	P80314	412
G	Heart	P32471	172	P57776	247
G	Heart	P20459	192	Q6ZWX6	199
G	Heart	P0CX44	66	Q5XJF6	66
G	Kidney	Q12377	210	Q8BG32	202
G	Kidney	Q12154	36	O54984	55
G	Kidney	Q01560	211	Q3TWW8	121
G	Kidney	P53960	298	Q3THG9	266
G	Kidney	P52286	151	Q9WTX5	120
G	Kidney	P41805	105	P86048	105
G	Kidney	P39935	767	Q6NZJ6	923
G	Kidney	P39079	285	P80317	282
G	Kidney	P39077	172	P80318	173
G	Kidney	P39076	406	P80314	412
G	Kidney	P32471	172	O70251	191
G	Kidney	P30771	777	Q9EPU0	847
G	Kidney	P30656	177	O55234	161
G	Kidney	P25451	20	Q9R1P1	19
G	Kidney	P20459	192	Q6ZWX6	199
G	Kidney	P12754	507	Q61749	439
G	Kidney	P12754	506	Q61749	438
G	Kidney	P0CX44	66	Q5XJF6	66
G	Kidney	P0CX40	168	P62242	174
G	Kidney	P02994	111	P10126	111
G	Liver	Q12377	210	Q8BG32	202
G	Liver	Q01560	211	Q3TWW8	121
G	Liver	P53960	298	Q3THG9	266
G	Liver	P52286	151	Q9WTX5	120
G	Liver	P41805	105	P86048	105
G	Liver	P39935	767	Q6NZJ6	923
G	Liver	P39079	285	P80317	282
G	Liver	P39077	172	P80318	173
G	Liver	P39076	406	P80314	412
G	Liver	P32471	172	O70251	191
G	Liver	P30771	777	Q9EPU0	847
G	Liver	P30656	177	P28063	174
G	Liver	P25451	20	Q9R1P1	19
G	Liver	P20459	192	Q6ZWX6	199
G	Liver	P12754	507	Q61749	439
G	Liver	P12754	506	Q61749	438
G	Liver	P0CX44	66	Q5XJF6	66
G	Liver	P0CX40	168	P62242	174
G	Liver	P09436	1002	Q8BU30	1001
G	Liver	P02994	111	P10126	111
G	Lung	Q12377	210	Q8BG32	202
G	Lung	Q12154	36	O54984	55
G	Lung	Q01560	211	Q3TWW8	121
G	Lung	P41805	105	P86048	105
G	Lung	P39079	285	P80317	282
G	Lung	P39077	172	P80318	173
G	Lung	P39076	406	P80314	412
G	Lung	P25451	20	Q9R1P1	19
G	Lung	P20459	192	Q6ZWX6	199
G	Lung	P0CX44	66	Q5XJF6	66
G	SKM	Q12377	210	Q8BG32	202
G	SKM	P41805	105	P86048	105
G	SKM	P39935	767	Q6NZJ6	923
G	SKM	P39077	172	P80318	173
G	SKM	P39076	406	P80314	412
G	SKM	P38249	190	P23116	185
G	SKM	P25451	20	Q9R1P1	19
G	SKM	P20459	192	Q6ZWX6	199
G	SKM	P12754	507	Q61749	439
G	SKM	P12754	506	Q61749	438
G	SKM	P0CX44	66	Q5XJF6	66
G	SKM	P0CX40	168	P62242	174
G	Spleen	Q12377	210	Q8BG32	202
G	Spleen	Q12154	36	O54984	55
G	Spleen	Q01560	211	Q3TWW8	121
G	Spleen	P53960	298	Q3THG9	266
G	Spleen	P53119	878	Q80U95	1051
G	Spleen	P41805	105	P86048	105
G	Spleen	P39079	285	P80317	282
G	Spleen	P39077	172	P80318	173
G	Spleen	P39076	406	P80314	412
G	Spleen	P38249	190	P23116	185
G	Spleen	P32471	172	O70251	191
G	Spleen	P30656	177	P28063	174
G	Spleen	P25451	20	Q9R1P1	19
G	Spleen	P20459	192	Q6ZWX6	199
G	Spleen	P12754	507	Q61749	439
G	Spleen	P12754	506	Q61749	438
G	Spleen	P0CX44	66	Q5XJF6	66
G	Spleen	P09436	1002	Q8BU30	1001
G	SubQ	Q12377	210	Q8BG32	202
G	SubQ	Q01560	211	Q3TWW8	121
G	SubQ	P53960	298	Q3THG9	266
G	SubQ	P52286	151	Q9WTX5	120
G	SubQ	P41805	105	P86048	105
G	SubQ	P39079	285	P80317	282
G	SubQ	P32471	172	O70251	191
G	SubQ	P25451	20	Q9R1P1	19
G	SubQ	P20459	192	Q6ZWX6	199
G	SubQ	P0CX44	66	Q5XJF6	66
H	BAT	Q12522	110	O55135	110
H	BAT	P32481	492	Q9Z0N1	434
H	BAT	P12612	246	P11983	236
H	BAT	P0CX44	66	Q5XJF6	66
H	Brain	Q12522	110	O55135	110
H	Brain	Q06103	218	Q99JI4	188
H	Brain	P32481	492	Q9Z0N1	434
H	Brain	P12612	246	P11983	236
H	Brain	P0CX44	66	Q5XJF6	66
H	Epi	Q12522	110	O55135	110
H	Epi	Q06103	218	Q99JI4	188
H	Epi	P32481	492	Q9Z0N1	434
H	Epi	P12612	246	P11983	236
H	Epi	P0CX44	66	Q5XJF6	66
H	Heart	P32481	492	Q9Z0N1	434
H	Heart	P0CX44	66	Q5XJF6	66
H	Kidney	Q12522	110	O55135	110
H	Kidney	Q06103	218	Q99JI4	188
H	Kidney	P32481	492	Q9Z0N1	434
H	Kidney	P12612	246	P11983	236
H	Kidney	P0CX44	66	Q5XJF6	66
H	Liver	Q12522	110	O55135	110
H	Liver	Q06103	218	Q99JI4	188
H	Liver	P32481	492	Q9Z0N1	434
H	Liver	P12612	246	P11983	236
H	Liver	P0CX44	66	Q5XJF6	66
H	Lung	Q12522	110	O55135	110
H	Lung	Q06103	218	Q99JI4	188
H	Lung	P32481	492	Q9Z0N1	434
H	Lung	P12612	246	P11983	236
H	Lung	P0CX44	66	Q5XJF6	66
H	SKM	Q12522	110	O55135	110
H	SKM	Q06103	218	Q99JI4	188
H	SKM	P32481	492	Q9Z0N1	434
H	SKM	P12612	246	P11983	236
H	SKM	P0CX44	66	Q5XJF6	66
H	Spleen	Q06103	218	Q99JI4	188
H	Spleen	P32481	492	Q9Z0N1	434
H	Spleen	P12612	246	P11983	236
H	Spleen	P0CX44	66	Q5XJF6	66
H	SubQ	Q06103	218	Q99JI4	188
H	SubQ	P32481	492	Q9Z0N1	434
H	SubQ	P0CX44	66	Q5XJF6	66
I	BAT	P52490	87	P61089	87
I	Brain	P52490	87	P61089	87
I	Brain	P23594	193	P62715	133
I	Brain	P22515	600	Q02053	632
I	Brain	P15731	86	P61079	85
I	Brain	P07284	373	Q8C483	398
I	Brain	P07284	370	Q8C483	395
I	Epi	P52490	87	P61089	87
I	Epi	P23594	193	P62715	133
I	Epi	P22515	600	Q9DBK7	586
I	Epi	P15731	86	P61079	85
I	Epi	P07284	373	P26638	398
I	Epi	P07284	370	P26638	395
I	Heart	P22515	600	Q9DBK7	586
I	Heart	P15731	86	P61079	85
I	Heart	P07284	373	P26638	398
I	Heart	P07284	370	P26638	395
I	Kidney	Q03280	677	Q7TMY8	689
I	Kidney	P52490	87	P61089	87
I	Kidney	P23594	193	P62715	133
I	Kidney	P22515	600	Q02053	632
I	Kidney	P15731	86	P61079	85
I	Liver	P23594	193	P63330	133
I	Liver	P22515	600	Q9DBK7	586
I	Liver	P15731	86	P61079	85
I	Liver	P07284	373	P26638	398
I	Liver	P07284	370	P26638	395
I	Lung	P52490	87	P61089	87
I	Lung	P23594	193	P62715	133
I	Lung	P22515	600	Q9DBK7	586
I	Lung	P15731	86	P61079	85
I	Lung	P07284	373	P26638	398
I	Lung	P07284	370	P26638	395
I	SKM	P23594	193	P62715	133
I	SKM	P15731	86	P61079	85
I	Spleen	Q03280	677	Q7TMY8	689
I	Spleen	P23594	193	P62715	133
I	Spleen	P22515	600	Q9DBK7	586
I	Spleen	P15731	86	P61079	85
I	Spleen	P07284	373	P26638	398
I	Spleen	P07284	370	P26638	395
I	SubQ	P23594	193	P62715	133
I	SubQ	P22515	600	Q9DBK7	586
J	Brain	P07267	328	P18242	327
J	Brain	P07267	127	P18242	117
J	Epi	P40557	229	Q91W90	366
J	Epi	P07267	328	P18242	327
J	Heart	P07267	328	P18242	327
J	Kidney	P40557	229	Q91W90	366
J	Kidney	P07267	328	O09043	312
J	Liver	P40557	229	Q91W90	366
J	Lung	P07267	328	P18242	327
J	Spleen	Q03103	150	Q8R2E9	130
J	Spleen	P40557	229	Q91W90	366
J	Spleen	P07267	328	P18242	327
